# Repeated malaria exposure reprograms Vδ2+ γδ T cell chromatin accessibility and immune function toward a reversible hyporesponsive state

**DOI:** 10.64898/2026.10.02.755737

**Authors:** Kathleen D. Press, Midhuna I. Joseph Maran, Adam Ashkar-Masarwa, Kylie Camanag, Derek Chen, Vida Shokoohi, Arwa Kathiria, Maureen Ty, Jason Nideffer, John Rek, Joaniter Nankabirwa, Felistas Nankya, Julia Schulze-Hentrich, Isaac Ssewanyana, Moses Kamya, Michelle Boyle, Bryan Greenhouse, Grant Dorsey, Margaret Feeney, Will Greenleaf, Sandy Klemm, Fabian Müller, Prasanna Jagannathan

## Abstract

Vδ2+ γδ T cells contribute to antimalarial immunity via pro-inflammatory and cytotoxic mechanisms. Among children who have experienced repeated episodes of malaria, Vδ2+ T cells develop reduced pro-inflammatory function through mechanisms that remain unknown. We hypothesized that recurrent malaria drives coordinated epigenetic and transcriptional remodeling of these semi-innate cells. Using PBMC from Ugandan children in cohorts spanning high and low transmission (10 children) and longitudinally across a marked decline in transmission (20 children, 3 timepoints), we profiled the epigenome and transcriptome of Vδ2+ T cells by paired bulk ATAC-seq and RNA-seq and by CITE-seq. Higher malaria exposure was associated with reduced Vδ2+ T cell TNFα and IFNγ production and with thousands of differentially accessible chromatin regions. Immunoregulatory genes including *LYN*, *PLCG2*, and *HAVCR2* (Tim-3) showed increased chromatin accessibility and/or expression at high exposure, whereas pro-inflammatory gene (*IFNG, GZMK, IL7R*) and AP-1 (JUN/FOS) motif accessibility were increased at low exposure; linkage of regulatory elements with target genes corroborated these associations. Single-cell transcriptional analysis identified a cytotoxic CD8+CD16+CD57+ Vδ2+ T cell subset. In our *in vitro* model, repeated stimulation with malaria-infected red blood cells or the phosphoantigen HMBPP was similarly associated with reduced Vδ2+ T cell degranulation and cytokine production. Diminished responsiveness was predominantly TCR-dependent, accompanied by heightened p38 signaling, and was partially reversed by rest induced by the tyrosine kinase inhibitor dasatinib. Together these data reveal how repeated malaria may reshape cellular immunity by reprogramming Vδ2+ T cells toward a reversible, hyporesponsive state and highlight targets for therapeutically restoring their function.
