## Supplementary material for "Repeated malaria exposure reprograms Vδ2+ γδ T cell chromatin accessibility and immune function toward a reversible hyporesponsive state": Table S1

Sample	Location	Age (years)	Parasite status	Malaria prev year
1090	Jinja	5.1	Negative	0
1128	Jinja	7.2	Negative	0
1136	Jinja	5.7	Negative	0
1224	Jinja	8.5	Negative	0
1225	Jinja	7.4	Negative	0
3289	Tororo	5.2	Negative	3
3339	Tororo	7.4	Positive	1
3345	Tororo	5.5	Negative	0
3348	Tororo	8.5	Positive	3
3349	Tororo	7.2	Positive	2
