## Supplementary material for "Repeated malaria exposure reprograms Vδ2+ γδ T cell chromatin accessibility and immune function toward a reversible hyporesponsive state": Table S3

id	hhid	date	gender	sample_date	age_years	malariacatold	visittype	BSdich	LAMP	malariacat	anyparasitemia	parsdens	aEIR	mal_last_365	#sorted for RNA	#sorted for ATAC
3040	114007303	4/6/13	Male	4/6/13	4.36	Negative blood smear	T-cell visit	Negative		No parasitemia	0	0	126	3	5,000	N
3040	114007303	5/20/14	Male	5/20/14	5.48	Negative blood smear	Routine	Negative	Positive	Submicroscopic parasitemia	1	5	69	3	5,000	324
3040	114007303	10/22/15	Male	10/22/15	6.9	Negative blood smear	Routine	Negative	Negative	No parasitemia	0	0	0	1	5,000	17,211
3061	118010301	5/26/14	Female	5/26/14	6.9	Asymptomatic parasitemia	Routine	Positive		Asymptomatic microscopic parasitemia	1	64	0	6	5,000	4,129
3061	118010301	8/3/15	Female	8/3/15	8.09	Negative blood smear	Routine	Negative	Negative	No parasitemia	0	0	0	5	5,000	3,332
3089	141014803	8/20/13	Male	8/20/13	6.87	Negative blood smear	Routine	Negative	Negative	No parasitemia	0	0	44	4	5,000	3,516
3089	141014803	5/21/14	Male	5/21/14	7.62	Malaria	Routine	Positive		Symptomatic Malaria	1	80	0	6	5,000	2,484
3089	141014803	5/6/15	Male	5/6/15	8.58	Negative blood smear	Routine	Negative	Positive	Submicroscopic parasitemia	1	5	0	2	5,000	5,000
3092	141014803	5/21/14	Male	5/21/14	9.75	Negative blood smear	Routine	Negative	Negative	No parasitemia	0	0	0	5	5,308	15,231
3092	141014803	7/29/15	Male	7/29/15	10.94	Negative blood smear	Routine	Negative	Negative	No parasitemia	0	0	0	2	10,579	30,073
3203	125006301	2/12/13	Female	2/12/13	6.37	Asymptomatic parasitemia	T-cell visit	Positive		Asymptomatic microscopic parasitemia	1	5600	320	0	7,018	8,771
3203	125006301	5/28/14	Female	5/28/14	7.66	Asymptomatic parasitemia	Routine	Positive		Asymptomatic microscopic parasitemia	1	2640	214	1	5,192	4,812
3203	125006301	9/28/16	Female	9/28/16	10	Negative blood smear	Routine	Negative	Negative	No parasitemia	0	0	0	1	5,618	6,284
3257	105006801	9/3/13	Male	9/3/13	6.74	Negative blood smear	Routine	Negative	Negative	No parasitemia	0	0	558	0	5,000	1,465
3257	105006801	6/3/14	Male	6/3/14	7.48	Asymptomatic parasitemia	Routine	Positive		Asymptomatic microscopic parasitemia	1	4480	180	0	5,000	747
3257	105006801	8/13/15	Male	8/13/15	8.68	Asymptomatic parasitemia	Routine	Positive		Asymptomatic microscopic parasitemia	1	256	0	1	5,000	1,114
3278	103017501	9/19/13	Female	9/19/13	7.14	Negative blood smear	Routine	Negative	Positive	Submicroscopic parasitemia	1	5	1265	7	5,000	3,906
3278	103017501	6/16/14	Female	6/16/14	7.88	Negative blood smear	Routine	Negative	Positive	Submicroscopic parasitemia	1	5	218	5	5,000	2,949
3278	103017501	5/2/16	Female	5/2/16	9.76	Negative blood smear	Routine	Negative	Positive	Submicroscopic parasitemia	1	5	30	0	5,000	9,441
3280	103017501	2/21/13	Male	2/21/13	5.4	Negative blood smear	T-cell visit	Negative		No parasitemia	0	0	967	5	5,006	4,278
3280	103017501	3/11/14	Male	3/11/14	6.44	Asymptomatic parasitemia	Routine	Positive		Asymptomatic microscopic parasitemia	1	1000	1063	3	3,784	N
3280	103017501	7/25/16	Male	7/25/16	8.82	Asymptomatic parasitemia	Routine	Positive		Asymptomatic microscopic parasitemia	1	64	30	0	5,000	12,719
3326	118006501	3/28/13	Male	3/28/13	6.09	Negative blood smear	T-cell visit	Negative		No parasitemia	0	0	240	7	5,000	1,006
3326	118006501	6/2/14	Male	6/2/14	7.27	Negative blood smear	Routine	Negative	Negative	No parasitemia	0	0	87	7	5,000	4,680
3326	118006501	10/5/16	Male	10/5/16	9.61	Negative blood smear	Routine	Negative	Negative	No parasitemia	0	0	0	1	5,000	178
3340	103003601	9/9/13	Female	9/9/13	5.98	Negative blood smear	Routine	Negative	Negative	No parasitemia	0	0	100	0	5,000	5,000
3340	103003601	6/9/14	Female	6/9/14	6.73	Negative blood smear	Routine	Negative	Negative	No parasitemia	0	0	135	1	5,000	5,504
3340	103003601	10/27/16	Female	10/27/16	9.11	Negative blood smear	Routine	Negative	Negative	No parasitemia	0	0	0	0	5,000	22,572
3343	137004001	2/22/13	Male	2/22/13	5.65	Negative blood smear	T-cell visit	Negative		No parasitemia	0	0	500	1	2,458	N
3343	137004001	6/11/14	Male	6/11/14	6.95	Negative blood smear	Routine	Negative	Positive	Submicroscopic parasitemia	1	5	0	0	1,635	N
3343	137004001	10/17/16	Male	10/17/16	9.3	Negative blood smear	Routine	Negative	Positive	Submicroscopic parasitemia	1	5	0	0	4,009	N
3345	103008301	1/23/13	Female	1/23/13	5.49	Negative blood smear	T-cell visit	Negative		No parasitemia	0	0	63	0	10,103	13,986
3345	103008301	6/11/14	Female	6/11/14	6.87	Negative blood smear	Routine	Negative	Negative	No parasitemia	0	0	67	0	10,131	12,212
3345	103008301	2/3/16	Female	2/3/16	8.51	Negative blood smear	Routine	Negative	Negative	No parasitemia	0	0	0	0	10,515	11,268
3369	107020201	8/15/13	Female	8/15/13	2.06	Negative blood smear	Routine	Negative	Positive	Submicroscopic parasitemia	1	5	663	3	4,749	674
3369	107020201	5/19/14	Female	5/19/14	2.82	Negative blood smear	Routine	Negative	Positive	Submicroscopic parasitemia	1	5	460	2	4,980	1,083
3369	107020201	12/15/16	Female	12/15/16	5.4	Negative blood smear	Routine	Negative	Negative	No parasitemia	0	0	0	0	5,000	25,291
3370	114002801	11/20/13	Male	11/20/13	2.43	Negative blood smear	Routine	Negative	Positive	Submicroscopic parasitemia	1	5	114	10	2,046	N
3370	114002801	5/21/14	Male	5/21/14	2.93	Negative blood smear	Routine	Negative	Negative	No parasitemia	0	0	167	9	3,159	N
3370	114002801	6/29/16	Male	6/29/16	5.03	Negative blood smear	Routine	Negative	Negative	No parasitemia	0	0	0	0	5,000	7,007
3371	132005501	2/14/13	Male	2/14/13	2.69	Negative blood smear	T-cell visit	Negative		No parasitemia	0	0	550	0	4,956	384
3371	132005501	8/26/14	Male	8/26/14	4.22	Negative blood smear	Routine	Negative	Negative	No parasitemia	0	0	68	2	5,000	28,839
3371	132005501	12/8/16	Male	12/8/16	6.51	Negative blood smear	Routine	Negative	Negative	No parasitemia	0	0	0	1	5,000	25,401
3375	114007303	3/29/13	Female	3/29/13	1.43	Negative blood smear	T-cell visit	Negative		No parasitemia	0	0	126	0	5,000	2,573
3375	114007303	5/20/14	Female	5/20/14	2.57	Negative blood smear	Routine	Negative	Negative	No parasitemia	0	0	69	5	5,000	14,371
3375	114007303	10/6/16	Female	10/6/16	4.95	Negative blood smear	Routine	Negative	Negative	No parasitemia	0	0	0	0	5,000	5,547
3381	103017501	2/21/13	Female	2/21/13	1.42	Negative blood smear	T-cell visit	Negative		No parasitemia	0	0	967	0	5,000	18,554
3381	103017501	1/27/14	Female	1/27/14	2.35	Negative blood smear	Routine	Negative	Positive	Submicroscopic parasitemia	1	5	1150	1	5,000	38,633
3381	103017501	1/27/16	Female	1/27/16	4.35	Negative blood smear	Routine	Negative	Negative	No parasitemia	0	0	30	0	5,000	40,815
3383	143006601	2/15/13	Female	2/15/13	7.1	Asymptomatic parasitemia	T-cell visit	Positive		Asymptomatic microscopic parasitemia	1	1600	0	0	3,119	N
3383	143006601	4/22/14	Female	4/22/14	8.28	Negative blood smear	Routine	Negative	Positive	Submicroscopic parasitemia	1	5	341	1	4,157	N
3383	143006601	1/15/16	Female	1/15/16	10.02	Negative blood smear	Routine	Negative	Negative	No parasitemia	0	0	0	3	5,000	2,383
3384	143006601	2/15/13	Male	2/15/13	6.85	Asymptomatic parasitemia	T-cell visit	Positive		Asymptomatic microscopic parasitemia	1	400	0	0	5,000	2,628
3384	143006601	1/21/14	Male	1/21/14	7.78	Negative blood smear	Routine	Negative	Positive	Submicroscopic parasitemia	1	5	424	0	5,000	8,264
3384	143006601	9/28/16	Male	9/28/16	10.47	Negative blood smear	Routine	Negative	Negative	No parasitemia	0	0	0	0	5,000	3,680
3398	125006301	7/31/13	Female	7/31/13	1.07	Negative blood smear	Routine	Negative	Positive	Submicroscopic parasitemia	1	5	394	0	5,004	561
3398	125006301	1/31/14	Female	1/31/14	1.57	Negative blood smear	Routine	Negative	Negative	No parasitemia	0	0	270	0	5,000	50,359
3398	125006301	10/9/15	Female	10/9/15	3.26	Negative blood smear	Routine	Negative	Negative	No parasitemia	0	0	61	1	5,000	15,650
3401	114004701	11/23/13	Male	11/23/13	1.17	Negative blood smear	T-cell visit	Negative		No parasitemia	0	0	834	3	7,273	35,863
3401	114004701	8/12/14	Male	8/12/14	1.89	Negative blood smear	Routine	Negative	Negative	No parasitemia	0	0	470	6	10,000	50,516
3401	114004701	6/23/16	Male	6/23/16	3.76	Negative blood smear	Routine	Negative	Negative	No parasitemia	0	0	0	0	10,000	49,685
