## Supplementary material for "Repeated malaria exposure reprograms Vδ2+ γδ T cell chromatin accessibility and immune function toward a reversible hyporesponsive state": Table S6

id	cohort	sample_date	age (years)	vd2_date	VD2freq_iRBC	VD2freq_uRBC	parasite density	aEIR	mal_last_365	mal_next_365	para_months_next_12_ap7	past12incidence
3089	Tororo	8/20/13	6.879452229	1/22/13	0.25	0.214	0	44	2	5	6	2
3089	Tororo	7/29/15	8.819177628	1/22/13	0.25	0.214	0	0	2	5	6	2
3280	Tororo	2/21/13	5.400000095	2/21/13	0.462	0.372	0	967	5	4	6	5
3280	Tororo	6/1/15	7.673972607	2/21/13	0.462	0.372	0	148	5	4	6	5
3309	Tororo	2/1/13	5.8904109	2/1/13	0.25	0.267	0	102	4	5	4	4
3309	Tororo	3/7/16	8.986301422	2/1/13	0.25	0.267	0	0	4	5	4	4
